# Impact of acetate on CO_2_ fixation pathways in thermophilic and hydrogenotrophic bacteria

**DOI:** 10.1101/2025.03.31.646503

**Authors:** Yoko Chiba, Tomomi Sumida, Masafumi Kameya, Yuto Fukuyama, Tomoyuki Wakashima, Shigeru Shimamura, Ryoma Kamikawa, Yoshito Chikaraishi, Takuro Nunoura

**Affiliations:** Biofunctional Catalyst Research Team, RIKEN Center for Sustainable Resource Science, Japan; Institute for Extra-cutting-edge Science and Technology Avant-garde Research (X-star), Japan Agency for Marine-Earth Science and Technology, Japan; Faculty of Life and Environmental Sciences, University of Tsukuba, Japan; Research Center for Bioscience and Nanoscience (CeBN), Japan Agency for Marine-Earth Science and Technology, Japan; Graduate School of Agricultural and Life Sciences, The University of Tokyo, Japan; Collaborative Research Institute for Innovative Microbiology, The University of Tokyo, Japan; Graduate School of Science and Technology, University Tsukuba, Japan; Graduate School of Agriculture, Kyoto University, Japan; Institute of Low Temperature Science, Hokkaido University, Japan

## Abstract

The Wood-Ljungdahl (WL) pathway and reductive tricarboxylic acid (rTCA) cycle are the dominant chemolithotrophic CO_2_ fixation pathways in bacteria inhabiting aphotic geothermal and deep-sea hydrothermal ecosystems. However, the activity of these bacterial metabolic systems in ecosystems with available organic carbons remains unclear. Here, we examined the impact of extracellular acetate on the CO_2_-fixation pathways of three thermophilic hydrogen-oxidizing and non-acetogenic bacteria using ^13^C tracer-based metabolomics. Under chemolithoautotrophic conditions, *Thermodesulfatator indicus* and *Hydrogenobacter thermophilus* fixed CO_2_ through the WL pathway and rTCA cycle, respectively, whereas *Thermovibrio ammonificans*, which has been suggested to operate both of these pathways, exhibited significant CO_2_ fixation through only the rTCA cycle. Under chemolithomixotrophic conditions with acetate, *H. thermophilus* and *T. ammonificans* assimilated both CO_2_ and acetate via the rTCA cycle. In contrast, acetate suppressed CO_2_ fixation through the WL pathway in *T. indicus* and was used as the primary carbon source under chemolithomixotrophic conditions. These results suggest that the contribution of the WL pathway for CO_2_ fixation might be overestimated in ecosystems where acetate is available. Moreover, the present findings indicate that simultaneous CO_2_ fixation through both the WL pathway and rTCA cycle in a cell, which has been proposed as a possible metabolic strategy for CO_2_-fixation in ancestral life, is not advantageous in extant microorganisms.
