## Supplementary material for "Impact of acetate on CO_2_ fixation pathways in thermophilic and hydrogenotrophic bacteria": Table S

### Sheet: Table S1
Table S1 Enzymes catalyze the interconversion between citrate + CoA and oxaloacetate + acetyl-CoA
	Enzyme name	EC number	Reaction	ΔG0’ (kJ/mol)*
ATP-dependent	ATP-citrate lyase (ACL)	2.3.3.8	citrate + ATP + CoA = oxaloacetate + acetyl-CoA + ADP + phosphate	5.6
	citryl-CoA synthestase (CCS)	6.2.1.18	citrate + ATP + CoA = citryl-CoA + ADP + phosphate	5.6
	citryl-CoA lyase (CCL)	4.1.3.34	citryl-CoA = oxaloacetate + acetyl-CoA
ATP-independent	citrate synthase (CS)	(Si) 2.3.3.1 (Re) 2.3.3.3	citrate + CoA = oxaloacetate + acetyl-CoA	37.4
*ref. 17 of the main text

### Sheet: Table S2
Table S2 Enzymes involve in the TCA cycle
Carbon conversion	Name	EC number	T. indicus	T. ammonificans	H. thermophilus
Acetyl-CoA ＋CO2=pyruvate	pyruvate:ferredoxin oxidoreductase	1.2.7.1	Thein_1418-1421	Theam_1392-1395	HTH_1551-1555
pyruvate+CO2=OAA	pyruvate carboxylase	6.4.1.1	Thein_0972-0973	Theam_1539-1540	HTH_1452/1598
OAA=malate	malate dehydrogenase	1.1.1.37	Thein_1427	Theam_0602	HTH_0756
malate=fumalate	fumarate hydratase	4.2.1.2	Thein_0959/1985	Theam_0603/0730	HTH_0301/0757
fumalate=succinate	fumarate reductase/ succinate dehydrogenase	1.3.1.6 1.3.5.1	-	Theam_0270-0274	HTH_1421/0983/ 1908/1512/1863
succinate=succinyl-CoA	succinyl-CoA synthetase		-	Theam_1408-1409	HTH_1892-1893
succinyl-CoA+CO2=2-OG	2-Oxoglutarate:ferredoxin oxidoreductase	1.2.7.3	-	Theam_1378-1379	HTH_1092-1093
	2-Oxoglutarate:ferredoxin oxidoreductase	1.2.7.3	Thein_1418-1421?	-	HTH_1094-1096, 1098-1099
2-OG+CO2=isocitrate	2-OG carboxylase	6.4.1.7	-	-	HTH_1392-1393
	isocitrate dehydrogenase	1.1.1.42		-	HTH_0836
	isocitrate dehydrogenase	1.1.1.42	Thein_1828	Theam_1023	-
isocitrate=citrate	aconitate hydratase/aconitase	4.2.1.3	Thein_1615	Theam_1024	HTH_0755
citrate+CoA=acetyl-CoA+OAA	citryl-CoA synthetase	6.2.1.18	-	-	HTH_0201/1737
	citryl-CoA lyase	4.1.3.34	-	-	HTH_0311
	ATP-citrate lyase	2.3.3.8	-	Theam_1021-1022	-
	Si-citrate synthase	2.3.3.3	-	-	-
	Re-citrate synthase	2.3.3.1	Thein_0064	-	-
For T. ammonificans and H. thermophilus, the proteins previously annotated were listed. For T. indicus, the protein sequences hit with E-value <10-3, >70% query coverage and >30% sequence identity using either T. ammonificans or H. thermophilus ones as queries were listed excepted for Re-citarate synthase (see the main text). OAA: oxaloacetate; 2-OG: 2-oxoglutarate

### Sheet: Table S3
Table S3 List of enzymes involve in the WL pathway
		T. indicus				T. ammonificans				H. thermophilus
Query M. thermoacetica	Discription	ID	Query Coverage	E value	Identity	ID	Query Coverage	E value	Identity	ID	Query Coverage	E value	Identity
Moth_2312	formate dehydrogenase α subunit	Thein_2177	0.99	0	0.4363	Theam_1020	0.74	2e-111	0.3396	HTH_1682	0.99	0	0.4416
Moth_2314	formate dehydrogenase β subunit	Thein_2177	0.7	5e-87	0.3937	Theam_1343	0.6	2e-69	0.3834	HTH_0952	0.59	6e-81	0.3778
Moth_0109	formyl-THF synthase	Thein_2192	0.99	8e-169	0.4759	-				-
Moth_1516	formyl-THF cyclohydrolase methylene-THF dehydrogenase	Thein_2191	0.99	2e-109	0.5552	Theam_1261	0.98	1e-104	0.5643	HTH_0629	0.98	2e-96	0.536
Moth_1191	methylene-THF reductase	Thein_2184	0.99	3e-126	0.5908	Theam_0919	0.89	1e-60	0.4	-
Moth_1197	methyltransferase	Thein_1435	0.9	7e-50	0.3802	Theam_0609	0.98	7e-37	0.3205	-
Moth_1201	acetyl-CoA synthase γ subunit	Thein_2182	0.98	1e-120	0.4292	-				-
Moth_1198	acetyl-CoA synthase Δ subunit	Thein_2184	0.9	1e-77	0.449	-				-
Moth_1203	carbon monoxide dehydrogenase	Thein_1422	0.92	1e-164	0.4308	Theam_1337	0.9	7e-91	0.3183	-
		Thein_2190	0.91	1e-146	0.4167
Moth_1202	acetyl-CoA synthase	Thein_2183	0.94	0	0.4653	-				-
The protein sequences hit with E-value <10-3, >70% query coverage and >30% sequence were defined as the homologs.

### Sheet: Table S4
Table S4 Detection of proteins related to the WL pathway and the TCA pathway of T. inficus using the shotgun proteomes
	Protein ID	Description	CO2	CO2 + 2 mM acetate
WL path	Thein_2177	formate dehydrogenase	+	+
	Thein_2192	formyl-THF synthase	+	+
	Thein_2191	formyl-THF cyclohydrolase/ CH2-THF dehydrogenase	+	+
	Thein_2184	CH2-THF reductase	+	+
	Thein_1435	methyltransferase	+	+
	Thein_2182	acetyl-CoA synthase subunit	+	+
	Thein_2184	acetyl-CoA synthase subunit	+	+
	Thein_2183	acetyl-CoA synthase subunit	+	+
	Thein_1422	CO dehydrogenase subunit	+	+
	Thein_2190	CO dehydrogenase subunit	+	+
TCA path	Thein_1418	POR (FOR?)	+	+
	Thein_1419	POR (FOR?)	+	+
	Thein_1420	POR (FOR?)	+	+
	Thein_1421	POR (FOR?)	+	+
	Thein_0972	pyruvate carboxylase	+	+
	Thein_0973	pyruvate carboxylase	+	+
	Thein_1427	malate dehydrogenase	+	+
	Thein_0959	fumarate hydratase	+	+
	Thein_1985	fumarate hydratase	+	+
	Thein_1828	isocitrate dehydrogenase	+	+
	Thein_1615	aconitate hydratase/aconitase	+	+
	Thein_0064	Re-citrate synthase	+	+
A plus (+) and dash (-) indicate protein false discovery rate of <1% and >1%, respectively.
0.05% (w/v) of trypton was added to the medium in addition to 2 mM acetate for this proteomic analysis only.

### Sheet: Table S5
Table S5: Detection of the rTCA cycle proteins using the shotgun proteomes for H. thermophilus cells grown chemolithoautotrophically and chemolithomixotrophically.
Protein ID	Gene	Description	CO2	CO2 + 10 mM acetate
HTH_1553	porA	pyruvate:ferredoxin oxidoreductase alpha subunit	+	+
HTH_1552	porB	pyruvate:ferredoxin oxidoreductase beta subunit	+	+
HTH_1554	porD	pyruvate:ferredoxin oxidoreductase delta subunit	+	+
HTH_1555	porE	pyruvate:ferredoxin oxidoreductase epsilon subunit	+	+
HTH_1551	porG	pyruvate:ferredoxin oxidoreductase gamma subunit	+	+
HTH_1452	pycA	pyruvate carboxylase large subunit	+	+
HTH_1598	pycB	pyruvate carboxylase small subunit	+	+
HTH_0756	mdh	malate dehydrogenase	+	+
HTH_0757	fumA	fumarate hydratase alpha subunit	+	+
HTH_0301	fumB	fumarate hydratase beta subunit	+	+
HTH_1421	frdA	fumarate reductase subunit A	+	+
HTH_0983	frdB	fumarate reductase subunit B	ー	ー
HTH_1908	frdC	fumarate reductase subunit C	+	+
HTH_1512	frdD	fumarate reductase subunit D	+	+
HTH_1863	frdE	fumarate reductase subunit E	ー	ー
HTH_1892	sucD	succinyl-CoA synthetase alpha subunit	+	+
HTH_1893	sucC	succinyl-CoA synthetase beta subunit	+	+
HTH_1093	korA	2-oxoglutarate:ferredoxin oxidoreductase alpha subunit	+	+
HTH_1092	korB	2-oxoglutarate:ferredoxin oxidoreductase beta subunit	ー	ー
HTH_1095	forA	2-oxoglutarate:ferredoxin oxidoreductase alpha subunit	+	+
HTH_1096	forB	2-oxoglutarate:ferredoxin oxidoreductase beta subunit	+	+
HTH_1094	forD	2-oxoglutarate:ferredoxin oxidoreductase delta subunit	+	+
HTH_1098	forE	2-oxoglutarate:ferredoxin oxidoreductase epsilon subunit, ferredoxin-like protein	+	+
HTH_1099	forF	hypothetical protein	+	+
HTH_1097	forG	2-oxoglutarate:ferredoxin oxidoreductase gamma subunit	+	+
HTH_1392	cfiA	2-oxoglutarate carboxylase large subunit	+	+
HTH_1393	cfiB	2-oxoglutarate carboxylase small subunit	+	+
HTH_0836	icd	isocitrate dehydrogenase	+	+
HTH_1737	ccsA	citryl-CoA synthetase large subunit	+	+
HTH_0201	ccsB	citryl-CoA synthetase small subunit	+	+
HTH_0311	ccl	citryl-CoA lyase	+	+
A plus (+) and dash (-) indicate protein false discovery rate of <1% and >1%, respectively

### Sheet: Table S6
Table S6: Blastp search of the key enzymes in the four CO2 fixation pathways
					Homolog
Pathway	Key enzyme name	EC number	Query	T. indicus	T. ammonificans	H. thermophilus			Query seq
Calvin cycle	ribulose-1,5-bisphosphate carboxylase/oxygenase (Rubisco)	4.1.1.39	syc0129_c	-	-	-		syc0129_c	MSMKTLPKERRFETFSYLPPLSDRQIAAQIEYMIEQGFHPLIEFNEHSNPEEFYWTMWKLPLFDCKSPQQVLDEVRECRSEYGDCYIRVAGFDNIKQCQTVSFIVHRPGRY
		4.1.1.39	syc0130_c	-	-	-		syc0130_c	MPKTQSAAGYKAGVKDYKLTYYTPDYTPKDTDLLAAFRFSPQPGVPADEAGAAIAAESSTGTWTTVWTDLLTDMDRYKGKCYHIEPVQGEENSYFAFIAYPLDLFEEGSVTNILTSIVGNVFGFKAIRSLRLEDIRFPVALVKTFQGPPHGIQVERDLLNKYGRPMLGCTIKPKLGLSAKNYGRAVYECLRGGLDFTKDDENINSQPFQRWRDRFLFVADAIHKSQAETGEIKGHYLNVTAPTCEEMMKRAEFAKELGMPIIMHDFLTAGFTANTTLAKWCRDNGVLLHIHRAMHAVIDRQRNHGIHFRVLAKCLRLSGGDHLHSGTVVGKLEGDKASTLGFVDLMREDHIEADRSRGVFFTQDWASMPGVLPVASGGIHVWHMPALVEIFGDDSVLQF…
	phosphoribulokinase	2.7.1.19	syc0567_d	-	-	-		syc0567_d	MSKPDRVVLIGVAGDSGCGKSTFLNRLADLFGTELMTVICLDDYHSLDRKGRKEAGVTALDPRANNFDLMYEQVKALKNGETIMKPIYNHETGLIDPPEKIEPNRIIVIEGLHPLYDERVRELLDFSVYLDIDDEVKIAWKIQRDMAERGHSYEDVLASIEARRPDFKAYIEPQRGHADIVIRVMPTQLIPNDTERKVLRVQLIQREGRDGFEPAYLFDEGSTIQWTPCGRKLTCSYPGIRLAYGPDTYYGHEVSVLEVDGQFENLEEMIYVEGHLSKTDTQYYGELTHLLLQHKDYPGSNNGTGLFQVLTGLKMRAAYERLTSQAAPVAASV
3-Hydroxypropionate bicycle	malonyl-CoA reductase	1.2.1.75	Caur_2614	-	-	-		Caur_2614	MSGTGRLAGKIALITGGAGNIGSELTRRFLAEGATVIISGRNRAKLTALAERMQAEAGVP AKRIDLEVMDGSDPVAVRAGIEAIVARHGQIDILVNNAGSAGAQRRLAEIPLTEAELGPG AEETLHASIANLLGMGWHLMRIAAPHMPVGSAVINVSTIFSRAEYYGRIPYVTPKAALNA LSQLAARELGARGIRVNTIFPGPIESDRIRTVFQRMDQLKGRPEGDTAHHFLNTMRLCRA NDQGALERRFPSVGDVADAAVFLASAESAALSGETIEVTHGMELPACSETSLLARTDLRT IDASGRTTLICAGDQIEEVMALTGMLRTCGSEVIIGFRSAAALAQFEQAVNESRRLAGAD FTPPIALPLDPRDPATIDAVFDWGAGENTGGIH…
	propionyl-CoA synthase	6.2.1.36	Caur_0613	-	-	-		Caur_0613	MIDTAPLAPPRAPRSNPIRDRVDWEAQRAAALADPGAFHGAIARTVIHWYDPQHHCWIRF NESSQRWEGLDAATGAPVTVDYPADYQPWQQAFDDSEAPFYRWFSGGLTNACFNEVDRHV MMGYGDEVAYYFEGDRWDNSLNNGRGGPVVQETITRRRLLVEVVKAAQVLRDLGLKKGDR IALNMPNIMPQIYYTEAAKRLGILYTPVFGGFSDKTLSDRIHNAGARVVITSDGAYRNAQ VVPYKEAYTDQALDKYIPVETAQAIVAQTLATLPLTESQRQTIITEVEAALAGEITVERS DVMRGVGSALAKLRDLDASVQAKVRTVLAQALVESPPRVEAVVVVRHTGQEILWNEGRDR WSHDLLDAALAKILANARAAGFDVHSENDLLNL…
	malyl-CoA lyase	4.1.3.24	Caur_0174	-	-	-		Caur_0174	MRKLAHNFYKPLAIGAPEPIRELPVRPERVVHFFPPHVEKIRARIPEVAKQVDVLCGNLE DAIPMDAKEAARNGFIEVVKATDFGDTALWVRVNALNSPWVLDDIAEIVAAVGNKLDVIM IPKVEGPWDIHFVDQYLALLEARHQIKKPILIHALLETAQGMVNLEEIAGASPRMHGFSL GPADLAASRGMKTTRVGGGHPFYGVLADPQEGQAERPFYQQDLWHYTIARMVDVAVAHGL RAFYGPFGDIKDEAACEAQFRNAFLLGCTGAWSLAPNQIPIAKRVFSPDVNEVLFAKRIL EAMPDGSGVAMIDGKMQDDATWKQAKVIVDLARMIAKKDPDLAQAYG
3-Hydroxypropionate–4-hydroxybutyrate cycle	Acetyl-CoA–propionyl-CoA carboxylase	6.4.1.2	STK_05910	-	-	-		STK_05910	MYEKPPVEKLIEELRQLKEKAYKGGGDERIQFQHSKGKLTARERLALLFDDGKFNEIMTF ATTRATEFGLDKQRFYGDGVVTGWGKVDGRTVFAYAQDFTVLGGSLGETHANKIVRAYEL ALKVGAPVVGINDSGGARIQEGALSLEGYGAVFKMNVMASGVIPQITIMAGPAAGGAVYS PALTDFIIMIKGDAYYMFVTGPEITKVVLGEEVSFQDLGGAVVHATKSGVVHFMVDSEQE AINLTKRLLSYLPSNNMEEPPYIDTGDPADRDATGVEQIVPNDAAKPYNMREIIYKIVDN GEFLEVHKHWAQNIIVGFARIAGNVVGIVANNPEEFGGSIDIDAADKAARFIRFCDAFNI PLISLVDTPGYVPGTDQEYKGIIRHGAKMLYAF…
		6.4.1.2	STK_05920	-	-	-		STK_05920	MKLLRVSSELGDSYVMTYDQQGNKDTVSFEDNKFEIEYIGPGWREGELLFKINGEVHRVY VDNGFIVIDDETIFKVDRITETPIEQGKSIEELIKGKEGEILSPMQGRIVQIRVKEGDAV NKGQPLLSIEAMKSETVISAPVGGVVQKIMVKPGQGVKKGDLLLIIK
		6.4.1.2	STK_05930	Thein_0973	Theam_1539	HTH_1393		STK_05930	MPPFGKVLVANRGEIAVRVMKAIKEMGMKAVAVYSEADKYALHVKYADEAYYIGPPPALE SYLNIQAIIDAAEKAHADAVHPGYGFLSENADFAEAVVKAGLTWIGPPVDAMRAIKSKLD GKRIAKQAGVPISPGSDGPVDSLDEALKLAEKIGYPIMVKAAFGGGGTGITRVDNPDQLV EVWERNKRLAYQAFGKADLYIEKAAVNPRHIEFQLIGDKYGNYVVAWERECTIQRRNQKL IEEAPSPALKMEERERMFEPIIKFGQIIHYYTLGTFETVFSDTTREFYFLELNKRLQVEH PITEMIFRIDLVKLQINIAAGEPLPFTQEELNKRVRGHAIEYRINAEDPLNDFTGSSGFI TYYKEPTGPGVRVDSGVTLGSYVPPFYDSLISK…
	malonyl-coenzyme A reductase / succinyl-CoA reductase malonyl-CoA reductase	1.2.1.75	STK_21710	Thein_1514	Theam_0349	HTH_0589		STK_21710	MILMRRTLKAAILGATGLVGIEYVRMLSNHPYIKPAYLAGKGSVGKPYGEVVRWQTVGQV PKEIADMEIKPTDPKLMDDVDIIFSPLPQGAAGPVEEQFAKEGFPVISNSPDHRFDPDVP LLVPELNPHTISLIDEQRKRREWKGFIVTTPLCTAQGAAIPLGAIFKDYKMDGAFITTIQ SLSGAGYPGIPSLDVVDNILPLGDGYDAKTIKEIFRILSEVKRNVDEPKLEDVSLAATTH RIATIHGHYEVLYVSFKEETAAEKVKETLENFRGEPQDLKLPTAPSKPIIVMNEDTRPQV YFDRWAGDIPGMSVVVGRLKQVNKRMIRLVSLIHNTVRGAAGGGILAAELLVEKGYIEK
	malonate semialdehyde reductase	1.1.1.298	STK_15070	-	-	-		STK_15070	MRQIKTVSVIGAGVIGAGWSTLLALKGYENWFYTEKKETLDKGLAKIKGYLNVLYEYKLI DKEPDYYMQRIHPTTKLDEAISNTDFVLEAIVEEYGAKKALFKQLDEKLDKDVILASSTS GLLMTEIQKAMTKYPERGIIAHPWNPPHLLPLVEIVPGEKTSQDTIYATKDFMENKLERV VVVLKKEISGFIGNRLAFALFREAVYLVDEGIATVEDIDKVMTAAIGLRWAFMGPFLTYH LGGGEGGLEYFFSRGFGYGANEWMHTLAKYDKFPYTGVVKSVQQMKEYEFVKSKTFQELS RWRDEKLISLIKLLRGKI
	3-hydroxypropionyl-CoA synthase	6.2.1.36	STK_07830	Thein_1244	Theam_0548	HTH_0077		STK_07830	MTEKLSEQLQQLGEQNLEEKADYNMRYYKYLYKKSIEEPDKFWGELAEELITWYEPWKQA FVQEEGLLTKWFVGGKLNASYNAVDRHLNSHRKYKAAIFWESEKGEKKVVTYQDLFYEVN KWANALRELGVKKGDRVTIYMPLTPEGVIAKLAVARLGAIHSVVFAGFGAQALADRIADA GAKVVITADAYYRRGKLVELKKTVDEALNILGDKSPVQKVLVYKRTGTEIPFKEGRDVYF DEVGKYKYIEPVPVEATEPLFILYTSGTTGKPKGIVHSTGGYLVGTAVMLLWSYGLSQEN DVLFNTSDIGWIVGHSYITYSPLVMGRSIVIYESAPDYPYPDKWAEMIEKYRATTFGTSA TAIRTLMKYGEDYVKQHDLSSLRIIVTNGEPLN…
	methylmalonyl-CoA mutase	5.4.99.2	STK_05520	-	-	-		STK_05520	MRDLDLDTEEKIKESYQQWEEKVLKPWLSKRPERKQSFSTPSGIEVKRLYTPLDLKGSYA EKIGFPGEYPFTRGIYPTMYRGRLWTIRQYAGFGSAEDTNERFRKLLQAGQTGLSMAFDL PTQLGLDPDHILAFTEVGVVGVSMFHWKEMDIVMSGIPLDKVTTSMTINATAIELLSMYV ATAEARGIDKKVLDGTVQNDILKEYIARKNFIYPPEPSMRYAIDLIEYSAKNIPKWYPIS ISGYHIREAGADAILEVAFTLADGIEYVRKTMERGIPVDEFAPKLSFFFAGYTNIFEEVA KFRAARRMWAKIMKEWFGAKKPESMMLRFHTQTGGAELTAQQPEINIIRTTLQALAAVLG GTQSLHVNSYDEALALPSEKAAKIAIRVQQIIA…
	4-hydroxybutyryl-CoA dehydratase	4.2.1.120	STK_00630	-	-	-		STK_00630	MRSKEDYLKSLNDGRRVMYRGKYISNIVEHPVLKISALHASKLFEYPDRSYDDQQYGKIS KYFKVPKTSQDLLDRHKLVYDTTIFCNGIFNISQAIGSDALFSLMITAKKLDKKYGKDYF SRVKKYYEYVVKNDLTLATAQTDVKGDRSKRPSKQPDPDLYVRVVDVRNDGIVVRGAKAH TTQAAVADEIIVIPTRAMGEEDKDYAIAFAVPANTPGLKMIVRPIDEIEGNSSSVLSVKD YELETLTIFDNVFVPWDRVFLFREYEFAGTLARLFATYHRFTAISYRAAMANLYLGSAIL SAEANGISNEKHVRDDIIDIILYKEILRMSAIASSVYPEIDEEIAIPNYIFTNIGKLYTN THFHEVVKDLIDIAGGIISTLPSEEDLKSDEGE…
Dicarboxylate–4-hydroxybutyrate cycle	4-hydroxybutyryl-CoA dehydratase	4.2.1.120	Msed_1220	-	-	-		Msed_1220	MRSKEEFVNGLRDKRKVFYRGKLIDPTEHPIIKVAVSHASKLFEYPGRVDQEGKSKFFHV PRNSQDLMERHGLIYGLTMYCNGIFNISQAIGSDALFALLITSRRVDRERGTDYTKRVEN YLTHVRDKDLTIATAQTDVKGDRSKRPKEQGDPDMYLRVKEVRSDGIVVRGAKAHTTQAA VSDEIIVIPTRAMREEEKEYAVAFAVPANTQGLRMYVRPIDELEGNSSAVLSRQDYELET LTVFDDVFVPWDRVFLFQESKFAGQLATLFATFHRFTALSYRVATANLFLGAARLASFVN GIQNEKQVRDDIVDMIMYKEVMRATALSAAMSPVIEEGVAIPNPVFTNVGKLYSNAHFHD VVRDLIDVSGGIIATMPSEEDLTGEGREEIMKY…
		4.2.1.120	Msed_1321	-	-	-		Msed_1321	MVVRTGEQYLQSISNRSKVEIYVMGREVKDVTKHPFLKPSVMSFKATFDAAWEEDTKELG RAWSPYLEEEINRFNHIHRSPDDLAAKVKLLRKLSHKTGACFQRCVGWDSLNTLHIVTTM MAKKGKTEVRDRFVEYLKYVQKNDLALAGAMTDAKGIRNLKPSQQPNKNAYLRITEVTKD GIYVSGAKANITGVAATEEMVVLPTRAMGPEDKDYAVAFAIPTDTEGVKIVVGRQLNDAR RMEEGEIDGLPYFYNHEGLVIFDNVFVPMNRVFLAGEWEYTGTLVEIFSAYHRQGYGGCK AGLGDVIIGASADLAKQIGVDRASHVQDKLTEMIFLTETMYSAGIAASLNAVKMCDNCWW VNPMHANVTKHLVARFPSQIAQLSIDLAGGIVG…
The protein sequences hit with E-value <10-3, >70% query coverage and >30% sequence against queries on the table were defined as the homologs.
