## Supplementary material for "Impact of acetate on CO_2_ fixation pathways in thermophilic and hydrogenotrophic bacteria": Table 1

### Sheet: Table 1
	Table 1 The mass isotopomer distributions of alanine, aspartate, and glutamate from CE-MS analysis
			Natural abundance of isotopes		T. indicus							H. thermophilus					T. ammonificans
					13CO2 + CO2	13CO + CO2	[13C]formate + CO2	[1,2-13C2]acetate + CO2	acetate + 13CO2 + CO2	CO2 (negative control)		13CO2 + CO2	[1,2-13C2]acetate + CO2	acetate + 13CO2 + CO2	CO2 (negative control)		13CO2 + CO2	13CO + CO2	[1,2-13C2]acetate + CO2	CO2 (negative control)
	Amino acid		abundance (%)		abundance (%)	abundance (%)	abundance (%)	abundance (%)	abundance (%)	abundance (%)		abundance (%)	abundance (%)	abundance (%)	abundance (%)		abundance (%)	abundance (%)	abundance (%)	abundance (%)
	Ala	13C0	96.7362		39.9731	91.8798	75.8841	34.6506	66.59	97.0725		73.5616	39.8272	80.6403	96.9448		62.2607	97.7194	83.859	97.7194
		13C1	3.2278		26.0347	8.12025	23.354	3.58977	30.7048	2.92754		13.4649	15.1326	17.5114	3.05522		29.1161	2.28057	5.76736	2.28057
		13C2	0.0359007		26.3161	N.D.	0.761951	61.3358	2.70521	N.D.		10.1915	44.8811	1.84828	N.D.		8.44476	N.D.	10.3736	N.D.
		13C3	0		7.67605	N.D.	N.D.	0.423862	N.D.	N.D.		2.78201	0.159046	N.D.	N.D.		0.178382	N.D.	N.D.	N.D.
	Asp	13C0	95.6721		35.3288	90.6117	78.2236	45.7198	49.5156	96.5961		67.8995	49.6385	68.1435	96.0096		53.8378	94.9323	90.054	96.6835
		13C1	4.25639		18.6766	9.38833	21.7764	4.05923	39.3944	3.40391		11.9761	24.5658	22.2148	3.99036		32.0979	5.06766	6.93149	3.31648
		13C2	0.0710116		26.3263	N.D.	N.D.	49.9272	10.3306	N.D.		12.1991	25.7957	8.67729	N.D.		12.7922	N.D.	3.01455	N.D.
		13C3	0		15.8776	N.D.	N.D.	0.293711	0.759315	N.D.		6.42894	N.D.	0.933926	N.D.		1.27204	N.D.	N.D.	N.D.
		13C4	0		3.79066	N.D.	N.D.	N.D.	N.D.	N.D.		1.49634	N.D.	0.0304907	N.D.		N.D.	N.D.	N.D.	N.D.
	Glu	13C0	94.6197		31.3006	86.3708	64.7618	24.9886	61.3603	94.771		62.9181	48.6319	60.0513	94.6512		42.7876	93.742	87.2819	96.1461
		13C1	5.26196		13.6414	13.6292	22.9027	3.52769	32.226	5.22896		10.4584	25.013	22.1166	5.34883		33.994	6.25804	9.17676	3.85392
		13C2	0.117051		23.0355	N.D.	11.4267	28.7693	5.63472	N.D.		11.8121	25.3918	13.0925	N.D.		17.7257	N.D.	3.44217	N.D.
		13C3	0		20.2447	N.D.	0.908792	5.02628	0.779016	N.D.		9.80232	0.96336	4.0815	N.D.		4.8969	N.D.	0.0991868	N.D.
		13C4	0		9.92023	N.D.	N.D.	37.307	N.D.	N.D.		4.21504	N.D.	0.580991	N.D.		0.573249	N.D.	N.D.	N.D.
		13C5	0		1.85756	N.D.	N.D.	0.381162	N.D.	N.D.		0.794088	N.D.	0.0771228	N.D.		0.0225131	N.D.	N.D.	N.D.
		N.D., not detected
