## Supplementary material for "Impact of acetate on CO_2_ fixation pathways in thermophilic and hydrogenotrophic bacteria": Table 2

### Sheet: Table 2
	Table 2 The isotopomer pattern of alanine, aspartate, and glutamate from CE-MS/MS analysis
		Isotopomer pattern		Natural abundance of isotopes		T. indicus							H. thermophilus					T. ammonificans
		No. of 13C				13CO2 + CO2	13CO + CO2	[13C]formate + CO2	[1,2-13C2]acetate + CO2	acetate + 13CO2 + CO2	CO2 (negative control)		13CO2 + CO2	[1,2-13C2]acetate + CO2	acetate + 13CO2 + CO2	CO2 (negative control)		13CO2 + CO2	13CO + CO2	[1,2-13C2]acetate + CO2	CO2 (negative control)
Amino acid		C-1	Others	abundance (%)		abundance (%)	abundance (%)	abundance (%)	abundance (%)	abundance (%)	abundance (%)		abundance (%)	abundance (%)	abundance (%)	abundance (%)		abundance (%)	abundance (%)	abundance (%)	abundance (%)
Ala	13C0	0	0	96.7362		39.9731	91.8798	75.8841	34.6506	66.59	97.0725		73.5616	39.8272	80.6403	96.9448		62.2607	97.7194	83.859	97.7194
	13C1	1	0	1.07593		8.4303	1.10158	2.15908	0.296025	24.541	0.957082		4.52725	0.394451	13.0558	0.998242		9.4379	0.761808	0.855736	0.797093
		0	1	2.15187		17.6044	7.01866	21.1949	3.29375	6.16379	1.97046		8.93767	14.7381	4.45556	2.05698		19.6782	1.51876	4.91162	1.48348
	13C2	1	1	0.0239338		16.9361	N.D.	0.392217	0.0720016	2.03618	N.D.		6.73366	0.194375	1.4637	N.D.		5.48153	N.D.	0.0594378	N.D.
		0	2	0.0119669		9.38	N.D.	0.369734	61.2638	0.66903	N.D.		3.45782	44.6868	0.384581	N.D.		2.96323	N.D.	10.3142	N.D.
	13C3	1	2	0		7.67605	N.D.	N.D.	0.423862	N.D.	N.D.		2.78201	0.159046	N.D.	N.D.		0.178382	N.D.	N.D.	N.D.
Asp	13C0	0	0	95.6721		35.3288	90.6117	78.2236	45.7198	49.5156	96.5961		67.8995	49.6385	68.1435	96.0096		53.8378	94.9323	90.054	96.6835
	13C1	1	0	1.0641		4.56809	1.3197	2.54105	0.425649	16.3619	0.858931		3.42174	0.865849	7.35108	0.969388		7.6362	1.17867	1.15311	1.14142
		0	1	3.19229		14.1085	8.06863	19.2353	3.63359	23.0325	2.54498		8.55434	23.6999	14.8637	3.02097		24.4617	3.889	5.77838	2.17507
	13C2	1	1	0.0355058		13.3755	N.D.	N.D.	0	8.58046	N.D.		5.59253	N.D.	6.55715	N.D.		6.45361	N.D.	N.D.	N.D.
		0	2	0.0355058		12.9508	N.D.	N.D.	49.9272	1.75019	N.D.		6.60656	25.7957	2.12014	N.D.		6.33863	N.D.	3.01455	N.D.
	13C3	1	2	0		12.2905	N.D.	N.D.	0.293711	0.759315	N.D.		5.03519	N.D.	0.933926	N.D.		1.27204	N.D.	N.D.	N.D.
		0	3	0		3.58712	N.D.	N.D.	N.D.	N.D.	N.D.		1.39375	N.D.	N.D.	N.D.		N.D.	N.D.	N.D.	N.D.
	13C4	1	3	0		3.79066	N.D.	N.D.	N.D.	N.D.	N.D.		1.49634	N.D.	0.0304907	N.D.		N.D.	N.D.	N.D.	N.D.
Glu	13C0	0	0	94.6197		31.3006	86.3708	64.7618	24.9886	61.3603	94.771		62.9181	48.6319	60.0513	94.6512		42.7876	93.742	87.2819	96.1461
	13C1	1	0	1.05239		2.25909	5.05392	2.14082	N.D.	2.26869	0.740343		3.0951	1.06516	8.13109	1.35079		6.17359	1.65683	1.01319	0.633522
		0	1	4.20957		11.3823	8.57524	20.7619	3.52769	29.9573	4.48862		7.36333	23.9478	13.9855	3.99803		27.8205	4.60121	8.16357	3.2204
	13C2	1	1	0.0468203		8.44854	N.D.	0.792057	13.238	2.17292	N.D.		4.05703	0.487489	8.14803	N.D.		7.12536	N.D.	N.D.	N.D.
		0	2	0.0702305		14.5869	N.D.	10.6346	15.5312	3.4618	N.D.		7.75503	24.9043	4.94449	N.D.		10.6004	N.D.	3.44217	N.D.
	13C3	1	2	0		12.0562	N.D.	0.398659	3.35718	0.779016	N.D.		5.80048	0.356272	3.27729	N.D.		3.63153	N.D.	N.D.	N.D.
		0	3	0		8.18849	N.D.	0.510133	1.66911	N.D.	N.D.		4.00184	0.607088	0.804214	N.D.		1.26538	N.D.	N.D.	N.D.
	13C4	1	3	0		7.7063	N.D.	N.D.	37.307	N.D.	N.D.		3.52738	N.D.	0.5081	N.D.		N.D.	N.D.	N.D.	N.D.
		0	4	0		2.21393	N.D.	N.D.	N.D.	N.D.	N.D.		0.687661	N.D.	0.072891	N.D.		N.D.	N.D.	N.D.	N.D.
	13C5	1	4	0		1.85756	N.D.	N.D.	0.381162	N.D.	N.D.		0.794088	N.D.	0.0771228	N.D.		0.0225131	N.D.	N.D.	N.D.
	N.D., not detected
